# Multimodal analysis unveils tumor microenvironment heterogeneity linked to immune activity and evasion

**DOI:** 10.1101/2023.12.20.572033

**Authors:** Óscar Lapuente-Santana, Gregor Sturm, Joan Kant, Markus Ausserhofer, Constantin Zackl, Maria Zopoglou, Nicholas McGranahan, Dietmar Rieder, Zlatko Trajanoski, Noel Filipe da Cunha Carvalho de Miranda, Federica Eduati, Francesca Finotello

## Abstract

The cellular and molecular heterogeneity of tumors is a major obstacle to cancer immunotherapy. Here, we use a systems biology approach to derive a signature of the main sources of heterogeneity in the tumor microenvironment (TME) from lung cancer transcriptomic data. We demonstrate that this signature, which we called *iHet*, is conserved in different cancers and associated with antitumor immunity. Through the analysis of single-cell and spatial transcriptomics data, we trace back the cellular origin of the variability that explains the iHet signature. Finally, we demonstrate that iHet has predictive value for cancer immunotherapy, which can be further improved by disentangling three major determinants of anticancer immune responses: activity of immune cells, immune infiltration or exclusion, and cancer-cell foreignness. This work shows how transcriptomics data can be integrated to derive a holistic representation of the phenotypic heterogeneity of the TME, and ultimately to determine its unfolding and fate during immunotherapy with immune checkpoint blockers.
