## Supplementary Table 1 for "Multimodal analysis unveils tumor microenvironment heterogeneity linked to immune activity and evasion"

### Sheet: Sheet1
Dataset	Study	PMID	DOI	Number of patients	Number of samples/cells	RNA-seq accession	WES accession
Jia	Jia et al., Nat Commun 2018	30560866	10.1038/s41467-018-07767-w	12	43 RNA_T, 43 WES_T, 12 WES_N	PRJNA449697	PRJNA493023
Sharma	Sharma et al., Cell Rep 2019	31747591	10.1016/j.celrep.2019.10.045	6	23 RNA_T, 23 WES_T, 6 WES_N	PRJNA574648	PRJNA574648
TRACERx	Biswas et al., Nat Med 2019	31591602	10.1038/s41591-019-0595-z	64	164 RNA_T, 323 WES_T	EGAS00001003458	EGAD00001003206
GTEx	GTEx Consortium, Nature 2017	29022597	10.1038/nature24277	578	578 RNA_N
TCGA-LUAD	Cancer Genome Atlas Research Network, Nat Genet 2013	24071849	10.1038/ng.2764	511	511 RNA_T
TCGA-LUSC	Cancer Genome Atlas Research Network, Nat Genet 2013	24071849	10.1038/ng.2764	501	501 RNA_T
TCGA-BLCA	Cancer Genome Atlas Research Network, Nat Genet 2013	24071849	10.1038/ng.2765	407	407 RNA_T
TCGA-BRCA	Cancer Genome Atlas Research Network, Nat Genet 2013	24071849	10.1038/ng.2766	1091	1091 RNA_T
TCGA-CESC	Cancer Genome Atlas Research Network, Nat Genet 2013	24071849	10.1038/ng.2767	302	302 RNA_T
TCGA-CRC	Cancer Genome Atlas Research Network, Nat Genet 2013	24071849	10.1038/ng.2768	379	379 RNA_T
TCGA-GBM	Cancer Genome Atlas Research Network, Nat Genet 2013	24071849	10.1038/ng.2769	153	153 RNA_T
TCGA-HNSC	Cancer Genome Atlas Research Network, Nat Genet 2013	24071849	10.1038/ng.2770	519	519 RNA_T
TCGA-KIRC	Cancer Genome Atlas Research Network, Nat Genet 2013	24071849	10.1038/ng.2771	533	533 RNA_T
TCGA-KIRP	Cancer Genome Atlas Research Network, Nat Genet 2013	24071849	10.1038/ng.2772	290	290 RNA_T
TCGA-LIHC	Cancer Genome Atlas Research Network, Nat Genet 2013	24071849	10.1038/ng.2773	371	371 RNA_T
TCGA-OV	Cancer Genome Atlas Research Network, Nat Genet 2013	24071849	10.1038/ng.2774	261	261 RNA_T
TCGA-PAAD	Cancer Genome Atlas Research Network, Nat Genet 2013	24071849	10.1038/ng.2775	178	178 RNA_T
TCGA-PRAD	Cancer Genome Atlas Research Network, Nat Genet 2013	24071849	10.1038/ng.2776	497	497 RNA_T
TCGA-SKCM	Cancer Genome Atlas Research Network, Nat Genet 2013	24071849	10.1038/ng.2777	467	467 RNA_T
TCGA-STAD	Cancer Genome Atlas Research Network, Nat Genet 2013	24071849	10.1038/ng.2778	415	415 RNA_T
TCGA-THCA	Cancer Genome Atlas Research Network, Nat Genet 2013	24071849	10.1038/ng.2779	501	501 RNA_T
TCGA-UCEC	Cancer Genome Atlas Research Network, Nat Genet 2013	24071849	10.1038/ng.2780	174	174 RNA_T
Jung-ICB	Jung et al., Nat Commun 2020	31537801	10.1038/s41467-019-12159-9	27 (8 R, 19 NR)	27 RNA_T	PRJNA557841
Gide-ICB	Gide et al., Cancer Cell 2019	30753825	10.1016/j.ccell.2019.01.003	41 (19 R, 22 NR)	41 RNA_T	ERP105482
Auslander-ICB	Auslander et al., Nat Med 2018	30127394	10.1038/s41591-018-0157-9	9 (1 R, 8 NR)	9 RNA_T	PRJNA476140
Kim-ICB	Kim et al., Nat Med 2018	30013197	10.1038/s41591-018-0101-z	45 (12 R, 33 NR)	45 RNA_T	PRJEB25780
Mariathasan-ICB	Mariathasan et al., Nat 2018	29443960	10.1038/nature25501	192 (25 R, 167 NR)	192 RNA_T	EGAS00001002556
