## Supplementary Table 2 for "Multimodal analysis unveils tumor microenvironment heterogeneity linked to immune activity and evasion"

### Sheet: SupplementaryTable2
feature	feature_type	iHet_weights	iHet_excl_weights	iHet_rev_weights
B	Immune cells quantification	0.452426	0.452426	0.452426
CAFs	Cell type abundances	0.54993	0	-0.54993
CD4 T	Cell type abundances	0.418548	0.418548	0.418548
CD8 T	Cell type abundances	0.88322	0.88322	0.88322
Endothelial	Cell type abundances	0.300788	0.300788	0.300788
M1	Cell type abundances	0.813019	0.813019	0.813019
M2	Cell type abundances	0.456233	0.456233	0.456233
NK	Cell type abundances	-0.0579992	0	0.0579992
Neutrophil	Cell type abundances	0.170824	0.170824	0.170824
Treg	Cell type abundances	0.569092	0.569092	0.569092
Androgen	Pathway scores	0.522146	0	-0.522146
EGFR	Pathway scores	0.496439	0	-0.496439
Estrogen	Pathway scores	-0.0027896	0	0.0027896
Hypoxia	Pathway scores	0.00556346	0	-0.00556346
JAK-STAT	Pathway scores	0.70359	0.70359	0.70359
MAPK	Pathway scores	0.434029	0	-0.434029
NFkB	Pathway scores	1	0	-1
PI3K	Pathway scores	-0.264906	-0.264906	-0.264906
TGFb	Pathway scores	0.704545	0	-0.704545
TNFa	Pathway scores	0.980625	0	-0.980625
Trail	Pathway scores	0.837333	0.837333	0.837333
VEGF	Pathway scores	-0.154697	0	0.154697
WNT	Pathway scores	0.532883	0	-0.532883
p53	Pathway scores	0.24069	0	-0.24069
AR	Transcription factors	-0.0342737	-0.0342737	-0.0342737
ARNTL	Transcription factors	0.0607886	0.0607886	0.0607886
ATF1	Transcription factors	0.10887	0.10887	0.10887
ATF2	Transcription factors	0.174875	0	-0.174875
ATF4	Transcription factors	0.0586991	0	-0.0586991
ATF6	Transcription factors	-0.00282127	-0.00282127	-0.00282127
BACH1	Transcription factors	-0.0322295	-0.0322295	-0.0322295
CDX2	Transcription factors	0.00258075	0	-0.00258075
CEBPA	Transcription factors	0.270868	0	-0.270868
CEBPB	Transcription factors	0.195986	0	-0.195986
CEBPD	Transcription factors	0.142584	0	-0.142584
CREB1	Transcription factors	0.19674	0.19674	0.19674
CTCF	Transcription factors	-0.00407881	-0.00407881	-0.00407881
E2F1	Transcription factors	-0.130832	-0.130832	-0.130832
E2F2	Transcription factors	-0.220733	-0.220733	-0.220733
E2F3	Transcription factors	-0.115445	0	0.115445
E2F4	Transcription factors	-0.46681	-0.46681	-0.46681
EGR1	Transcription factors	0.235415	0	-0.235415
ELK1	Transcription factors	0.200325	0	-0.200325
EPAS1	Transcription factors	0.11326	0	-0.11326
ERG	Transcription factors	0.165427	0.165427	0.165427
ESR1	Transcription factors	0.180857	0	-0.180857
ESR2	Transcription factors	0.187353	0.187353	0.187353
ETS1	Transcription factors	0.502461	0	-0.502461
ETS2	Transcription factors	0.244399	0	-0.244399
ETV4	Transcription factors	0.280131	0	-0.280131
FLI1	Transcription factors	0.0989839	0.0989839	0.0989839
FOS	Transcription factors	0.349012	0	-0.349012
FOSL1	Transcription factors	0.0757516	0	-0.0757516
FOSL2	Transcription factors	0.111175	0	-0.111175
FOXA1	Transcription factors	-0.00966937	-0.00966937	-0.00966937
FOXA2	Transcription factors	-0.000487763	-0.000487763	-0.000487763
FOXL2	Transcription factors	0.264119	0.264119	0.264119
FOXM1	Transcription factors	-0.0716821	0	0.0716821
FOXO1	Transcription factors	0.109837	0.109837	0.109837
FOXO3	Transcription factors	0.210933	0.210933	0.210933
FOXO4	Transcription factors	0.117641	0.117641	0.117641
FOXP1	Transcription factors	-0.17145	-0.17145	-0.17145
GATA1	Transcription factors	0.09186	0.09186	0.09186
GATA2	Transcription factors	0.176459	0.176459	0.176459
GATA3	Transcription factors	0.177041	0	-0.177041
GLI2	Transcription factors	-0.167404	-0.167404	-0.167404
HIF1A	Transcription factors	0.237168	0	-0.237168
HNF1A	Transcription factors	6.69416e-05	6.69416e-05	6.69416e-05
HNF4A	Transcription factors	-0.00861573	-0.00861573	-0.00861573
HSF1	Transcription factors	-0.0350811	-0.0350811	-0.0350811
IRF1	Transcription factors	0.395693	0.395693	0.395693
IRF9	Transcription factors	0.229751	0.229751	0.229751
JUN	Transcription factors	0.441421	0	-0.441421
JUND	Transcription factors	0.180403	0	-0.180403
KLF4	Transcription factors	0.032986	0	-0.032986
KMT2A	Transcription factors	-0.0397376	0	0.0397376
LEF1	Transcription factors	0.0184791	0	-0.0184791
MITF	Transcription factors	0.126301	0	-0.126301
MYB	Transcription factors	0.0619692	0	-0.0619692
MYC	Transcription factors	-0.303934	-0.303934	-0.303934
MYCN	Transcription factors	-0.108556	-0.108556	-0.108556
NFATC2	Transcription factors	0.198047	0.198047	0.198047
NFE2L2	Transcription factors	-0.0998276	-0.0998276	-0.0998276
NFIC	Transcription factors	-0.0598191	0	0.0598191
NFKB1	Transcription factors	0.753072	0.753072	0.753072
NFKB2	Transcription factors	-0.18726	-0.18726	-0.18726
NFYA	Transcription factors	0.0381327	0.0381327	0.0381327
NR2F2	Transcription factors	0.0108989	0	-0.0108989
NR3C1	Transcription factors	-0.0172136	-0.0172136	-0.0172136
NR5A1	Transcription factors	0.0005065	0.0005065	0.0005065
PAX6	Transcription factors	0.120035	0	-0.120035
PAX8	Transcription factors	-0.0393801	-0.0393801	-0.0393801
PGR	Transcription factors	-0.0249394	-0.0249394	-0.0249394
POU2F1	Transcription factors	0.266558	0	-0.266558
POU2F2	Transcription factors	0.372539	0.372539	0.372539
PPARA	Transcription factors	0.0534192	0	-0.0534192
PPARG	Transcription factors	0.117475	0.117475	0.117475
PRDM14	Transcription factors	0.214683	0	-0.214683
RARA	Transcription factors	0.195865	0	-0.195865
REL	Transcription factors	0.371616	0.371616	0.371616
RELA	Transcription factors	0.637923	0.637923	0.637923
RELB	Transcription factors	0.336745	0	-0.336745
REST	Transcription factors	-0.000260542	-0.000260542	-0.000260542
RFX5	Transcription factors	0.645523	0.645523	0.645523
RUNX1	Transcription factors	0.466619	0.466619	0.466619
RUNX3	Transcription factors	0.123449	0.123449	0.123449
RXRA	Transcription factors	-0.00163046	-0.00163046	-0.00163046
SMAD3	Transcription factors	0.262395	0	-0.262395
SMAD4	Transcription factors	0.190654	0	-0.190654
SOX10	Transcription factors	0.0380034	0	-0.0380034
SOX2	Transcription factors	0.000402593	0	-0.000402593
SOX9	Transcription factors	0.047761	0	-0.047761
SP1	Transcription factors	0.34895	0	-0.34895
SP3	Transcription factors	0.275185	0	-0.275185
SPI1	Transcription factors	1	1	1
SREBF1	Transcription factors	-0.118022	-0.118022	-0.118022
SREBF2	Transcription factors	-0.148369	-0.148369	-0.148369
SRF	Transcription factors	0.204874	0	-0.204874
STAT1	Transcription factors	0.553913	0.553913	0.553913
STAT2	Transcription factors	0.505604	0.505604	0.505604
STAT3	Transcription factors	0.382511	0.382511	0.382511
STAT4	Transcription factors	0.237614	0.237614	0.237614
STAT5A	Transcription factors	0.246749	0.246749	0.246749
STAT5B	Transcription factors	0.275344	0.275344	0.275344
STAT6	Transcription factors	0.244284	0.244284	0.244284
TAL1	Transcription factors	0.0764456	0	-0.0764456
TCF3	Transcription factors	0.0759616	0.0759616	0.0759616
TCF7L2	Transcription factors	0.0360976	0	-0.0360976
TFAP2A	Transcription factors	0.148893	0	-0.148893
TFAP2C	Transcription factors	0.00115612	0	-0.00115612
TFDP1	Transcription factors	-0.177708	-0.177708	-0.177708
TP53	Transcription factors	0.386409	0	-0.386409
TP63	Transcription factors	0.040007	0	-0.040007
TWIST1	Transcription factors	0.0487954	0	-0.0487954
USF1	Transcription factors	0.196847	0.196847	0.196847
USF2	Transcription factors	0.245053	0.245053	0.245053
VDR	Transcription factors	0.0579923	0	-0.0579923
WT1	Transcription factors	0.148173	0.148173	0.148173
YY1	Transcription factors	-0.107787	-0.107787	-0.107787
ZBTB33	Transcription factors	-0.135991	-0.135991	-0.135991
ZEB1	Transcription factors	-0.0395495	-0.0395495	-0.0395495
ZNF263	Transcription factors	-0.255671	-0.255671	-0.255671
