## Supplementary Table 4 for "Multimodal analysis unveils tumor microenvironment heterogeneity linked to immune activity and evasion"

### Sheet: SupplementaryTable4
feature	cor	p.val	FDR
Androgen	0.110455	0.00151405	0.00192698
EGFR	0.197882	1.11274e-08	3.12895e-08
Estrogen	0.193245	2.45096e-08	5.71891e-08
Hypoxia	0.178831	2.53182e-07	5.06364e-07
JAK-STAT	-0.0221244	0.526121	0.566592
MAPK	0.144168	3.36855e-05	5.89496e-05
NFkB	0.138322	6.96191e-05	0.000108296
p53	0.21462	5.49393e-10	3.84575e-09
PI3K	0.0681693	0.0506041	0.0590381
TGFb	0.315673	1.36664e-20	1.91329e-19
TNFa	0.200452	7.12453e-09	3.12895e-08
Trail	0.00688507	0.843622	0.843622
VEGF	0.133812	0.000119586	0.000167421
WNT	0.197857	1.11748e-08	3.12895e-08
AR	-0.147381	2.23317e-05	8.50047e-05
ARNTL	0.000119324	0.997273	0.998722
ATF1	0.0207232	0.552658	0.64568
ATF2	0.14203	4.40735e-05	0.000162521
ATF4	0.12601	0.000293182	0.000960985
ATF6	-5.5927e-05	0.998722	0.998722
BACH1	0.0278555	0.424756	0.527592
CDX2	0.0913105	0.00878615	0.0203287
CEBPA	0.172938	6.24741e-07	3.19123e-06
CEBPB	0.104697	0.00264774	0.00710075
CEBPD	0.102267	0.00332607	0.0085321
CREB1	0.00669914	0.847792	0.885305
CTCF	-0.0903073	0.00955902	0.0212835
E2F1	-0.0147607	0.672353	0.755597
E2F2	0.0237678	0.495849	0.603197
E2F3	0.0827066	0.0176592	0.0365577
E2F4	-0.00672655	0.847177	0.885305
EGR1	0.220779	1.70558e-10	2.01258e-09
ELK1	0.131363	0.000159305	0.000569636
EPAS1	0.192304	2.87032e-08	1.99234e-07
ERG	0.0554507	0.111919	0.169313
ESR1	0.248815	5.35133e-13	1.26292e-11
ESR2	0.0166281	0.633767	0.726063
ETS1	0.124771	0.000336518	0.00104498
ETS2	0.0892503	0.0104382	0.0228094
ETV4	0.209754	1.35175e-09	1.32922e-08
FLI1	-0.0485353	0.164168	0.234671
FOS	0.222724	1.17041e-10	1.53454e-09
FOSL1	0.172684	6.49064e-07	3.19123e-06
FOSL2	0.163634	2.44785e-06	1.0698e-05
FOXA1	-0.0903066	0.00955956	0.0212835
FOXA2	-0.115533	0.000904829	0.00266925
FOXL2	0.0484323	0.165065	0.234671
FOXM1	0.107822	0.00196133	0.0055104
FOXO1	-0.00358064	0.91829	0.950511
FOXO3	-8.9466e-05	0.997955	0.998722
FOXO4	0.0614533	0.0780789	0.12621
FOXP1	-0.00800113	0.818682	0.876339
GATA1	-0.0494348	0.156484	0.23037
GATA2	0.0714533	0.0404453	0.0723112
GATA3	0.104862	0.00260657	0.00710075
GLI2	0.0719753	0.0390014	0.0719089
HIF1A	0.206135	2.60433e-09	2.36393e-08
HNF1A	0.0582274	0.0950524	0.146889
HNF4A	0.0622972	0.0740714	0.125281
HSF1	-0.0621792	0.0746211	0.125281
IRF1	-0.0301321	0.387888	0.486924
IRF9	-0.0492387	0.158135	0.23037
JUN	0.250781	3.47471e-13	1.26292e-11
JUND	0.203648	4.0595e-09	3.42158e-08
KLF4	0.127633	0.000244275	0.000823557
KMT2A	0.17537	4.31862e-07	2.31635e-06
LEF1	0.125718	0.000302914	0.000966051
MITF	0.0831411	0.0170705	0.0359699
MYB	0.0962232	0.00574964	0.0135692
MYC	-0.0311266	0.372414	0.477661
MYCN	0.0737937	0.0343083	0.0642599
NFATC2	0.0131568	0.706202	0.786149
NFE2L2	-0.019239	0.581463	0.672672
NFIC	0.0992246	0.00439681	0.0107614
NFKB1	0.0609417	0.0805935	0.128514
NFKB2	-0.0716409	0.0399213	0.0723112
NFYA	-0.0399685	0.252014	0.35402
NR2F2	0.116494	0.000819013	0.00247804
NR3C1	0.0261188	0.454209	0.558298
NR5A1	0.0326363	0.349665	0.458449
PAX6	0.200462	7.11209e-09	5.59485e-08
PAX8	-0.0616953	0.0769123	0.126051
PGR	0.0321829	0.356403	0.462149
POU2F1	0.101759	0.00348671	0.00875387
POU2F2	0.0105946	0.761472	0.831978
PPARA	0.0810892	0.0200095	0.040709
PPARG	0.0365034	0.295509	0.405466
PRDM14	0.192415	2.8173e-08	1.99234e-07
RARA	0.227188	4.86714e-11	7.17903e-10
REL	0.0160212	0.646206	0.733195
RELA	0.0365476	0.294925	0.405466
RELB	0.0875189	0.0120343	0.0258191
REST	-0.076301	0.0286335	0.0553894
RFX5	-0.0580873	0.0958516	0.146889
RUNX1	-0.0094775	0.785975	0.850872
RUNX3	-0.0581272	0.0956235	0.146889
RXRA	0.0225516	0.518163	0.617608
SMAD3	0.317869	5.94393e-21	7.01384e-19
SMAD4	0.292295	1.48375e-17	8.75412e-16
SOX10	0.103529	0.00295632	0.00775214
SOX2	0.128356	0.000225044	0.000781036
SOX9	0.169305	1.07414e-06	5.06992e-06
SP1	0.210383	1.20453e-09	1.29213e-08
SP3	0.232179	1.78639e-11	3.01134e-10
SPI1	0.011404	0.743865	0.820338
SREBF1	0.0334523	0.337743	0.447794
SREBF2	0.0226492	0.516352	0.617608
SRF	0.249648	4.4579e-13	1.26292e-11
STAT1	-0.0620174	0.0753811	0.125281
STAT2	-0.0773747	0.026462	0.052924
STAT3	0.0757029	0.0299082	0.0569221
STAT4	-0.0219362	0.529648	0.624984
STAT5A	-0.0655483	0.0601712	0.104415
STAT5B	-0.050235	0.14988	0.223872
STAT6	-0.0336647	0.334684	0.447794
TAL1	0.10888	0.00176877	0.00509061
TCF3	-0.00104158	0.976193	0.998722
TCF7L2	0.178815	2.53805e-07	1.49745e-06
TFAP2A	0.157514	5.77539e-06	2.43391e-05
TFAP2C	0.166332	1.65981e-06	7.53297e-06
TFDP1	0.00774671	0.824352	0.876339
TP53	0.181516	1.66137e-07	1.0318e-06
TP63	0.242271	2.19394e-12	4.31474e-11
TWIST1	0.19086	3.652e-08	2.39409e-07
USF1	0.034211	0.326896	0.443376
USF2	0.0306203	0.380243	0.482459
VDR	0.149822	1.62487e-05	6.61155e-05
WT1	0.0765316	0.0281546	0.0553708
YY1	0.0696021	0.0459358	0.0809018
ZBTB33	-0.0990454	0.0044687	0.0107614
ZEB1	-0.176991	3.36754e-07	1.89223e-06
ZNF263	-0.149215	1.7595e-05	6.92068e-05
B	0.0127904	0.714076	0.993319
M1	-0.0188774	0.588659	0.993319
M2	-0.00318649	0.927274	0.993319
Monocyte	-0.0633678	0.0692236	0.207671
Neutrophil	-0.00505262	0.884924	0.993319
NK	0.145288	2.86534e-05	0.000171921
CD4 T	-0.0267146	0.444058	0.993319
CD8 T	-0.127212	0.000253428	0.00101371
Treg	0.000292315	0.993319	0.993319
DC	0.0193556	0.579251	0.993319
CAFs	0.298939	2.40802e-18	2.88963e-17
Endothelial	0.00251895	0.942467	0.993319
